# Single-Cell Study Designs Are Systematically Underpowered for Small-Effect Genes

**DOI:** 10.64898/2026.09.17.752063

**Authors:** Chris Crampton, Salman Fawad, Toby Clark, Hiru Dash, Bence Kövér, Garry Cotton, Donghoon Lee, Eugene Duff, Leonardo Bottolo, Paul Matthews, Nathan Skene

## Abstract

Single cell differential expression analysis enables biologists to make statistical conclusions about which genes are up or downregulated in a particular cell type, between two conditions, such as those with or without a disease. However, due to biological and technical noise, these differences are hard to detect reliably. Determining if an experiment has sufficient power is often derived from simulations or small pilot samples, if done at all. Here, we use sex-biased differential expression on 1,494 donors in three brain cell types to derive empirically grounded power estimates for a variety of experimental setups.

Our work reveals a substantial lack of power for reliably detecting the small effects in the range that many studies report, even in experiments containing 600 donors. When reducing the astrocyte data to the poor sequencing characteristics of microglia, over half the differentially expressed genes (DEGs) detected in the full set were lost, highlighting the uncertainty introduced by insufficient sequencing depth and cell counts. Despite standard thresholds of adjusted p-value with multiple testing correction, only the top quartile of significant genes were reproducible. Furthermore, from fitting a predictive model to the empirical outcomes, we find cell count and expression levels of genes to be strong determinants of power. As such, we advocate for future studies to employ cell type enrichment and deeper sequencing, especially for rarer populations like microglia, emphasise the importance of powering experiments of this type when seeking robust findings, and suggest stricter significance thresholds for future discoveries.
