## Supplementary Data 3 for "Single-Cell Study Designs Are Systematically Underpowered for Small-Effect Genes"

cell_type	n_genes	median_abs_lfc	median_lfcSE	median_snr	median_baseMean	median_dispersion	mean_abs_lfc	mean_lfcSE	mean_snr	mean_baseMean	mean_dispersion
Astro	30	4.85120406305817	0.0604899011796457	75.6918468254822	25.866298493354	0.238445317961108	4.84807603128963	0.086198942647128	77.9863404415821	177.403438845644	0.352897852369041
Micro	25	4.35858662629348	0.068622906904521	55.1367371354455	14.0187764443216	0.241524187218639	4.55438807873468	0.113692275610536	61.7050120607299	50.920665135177	0.521288656843205
Oligo	34	4.30124453166384	0.0663266069730961	63.3084597278788	15.5648660316332	0.306689377510118	4.22798922313581	0.0941725775487989	67.5412502471944	290.504593416594	0.83816594147766
