## Supplementary Data 4 for "Single-Cell Study Designs Are Systematically Underpowered for Small-Effect Genes"

config_index	alpha	max_depth	eta	min_child_weight	subsample	colsample_bytree	best_nrounds	cv_logloss	bin_balanced_MAE	bin_balanced_p90_err
25	0	6	0.03	10	0.8	0.8	1383	0.100058394669022	0.164579052789714	0.298877556381747
7	0	6	0.03	1	0.8	0.8	1410	0.100051938544102	0.164586964111811	0.299299092210829
34	0	6	0.1	10	0.8	0.8	433	0.100221241304754	0.165489017833545	0.30335238724947
16	0	6	0.1	1	0.8	0.8	469	0.100205447299636	0.165520898075053	0.304656348057091
22	0	4	0.03	10	0.8	0.8	2130	0.100980989995235	0.166340753996095	0.298900752340443
4	0	4	0.03	1	0.8	0.8	2150	0.100958880500761	0.166546769481628	0.299024666633457
13	0	4	0.1	1	0.8	0.8	690	0.101145268682944	0.167338683130975	0.303614723803475
31	0	4	0.1	10	0.8	0.8	585	0.101162585676392	0.167345038529524	0.303012823730707
19	0	3	0.03	10	0.8	0.8	2769	0.102472622523427	0.16924928169235	0.302871393039823
1	0	3	0.03	1	0.8	0.8	3352	0.102389097326164	0.169339578521323	0.304986757189035
10	0	3	0.1	1	0.8	0.8	1056	0.102690110234815	0.169819088973773	0.306821054279804
26	0.5	6	0.03	10	0.8	0.8	1368	0.300313040769272	0.16988336439846	0.292655826047529
28	0	3	0.1	10	0.8	0.8	929	0.102717405802013	0.169941180933649	0.30594492881
8	0.5	6	0.03	1	0.8	0.8	1383	0.300379684159304	0.170036878183672	0.293269092261791
35	0.5	6	0.1	10	0.8	0.8	386	0.300500982945862	0.170212085439626	0.294074462622404
17	0.5	6	0.1	1	0.8	0.8	398	0.300755235498469	0.170502340564433	0.29522684301436
23	0.5	4	0.03	10	0.8	0.8	1991	0.302384749989269	0.172930148175327	0.29695994574856
5	0.5	4	0.03	1	0.8	0.8	2028	0.302518718676181	0.172938352631133	0.297756809860468
32	0.5	4	0.1	10	0.8	0.8	580	0.302965310760954	0.173017653941495	0.297707677303697
14	0.5	4	0.1	1	0.8	0.8	642	0.30293514118649	0.173286332957854	0.300021277830005
29	0.5	3	0.1	10	0.8	0.8	919	0.306207227485042	0.176843801291437	0.304158691508637
11	0.5	3	0.1	1	0.8	0.8	932	0.30617147619305	0.17685444060319	0.304025949601491
20	0.5	3	0.03	10	0.8	0.8	3083	0.306096654696645	0.176955879892533	0.303927477084042
2	0.5	3	0.03	1	0.8	0.8	3347	0.306103936393639	0.176982108059047	0.304963367479504
27	1	6	0.03	10	0.8	0.8	1185	0.54011737758391	0.189149403856847	0.303602536961436
9	1	6	0.03	1	0.8	0.8	1183	0.53993945747171	0.189260126469576	0.303835162445903
18	1	6	0.1	1	0.8	0.8	398	0.540237297967517	0.189731872272766	0.306365193322301
36	1	6	0.1	10	0.8	0.8	369	0.540465699750015	0.189856345698112	0.304912259228528
24	1	4	0.03	10	0.8	0.8	1812	0.542404097694173	0.192197038321524	0.306823530256748
6	1	4	0.03	1	0.8	0.8	1753	0.542414250097248	0.19227043049056	0.306749112553895
33	1	4	0.1	10	0.8	0.8	535	0.542722001564475	0.192591778804446	0.307098902150989
15	1	4	0.1	1	0.8	0.8	535	0.542751934814248	0.192642374559253	0.307468971535563
30	1	3	0.1	10	0.8	0.8	859	0.546284841709665	0.196195495719119	0.31262891459465
12	1	3	0.1	1	0.8	0.8	859	0.546285520312516	0.196201835786957	0.312671835049987
21	1	3	0.03	10	0.8	0.8	2697	0.545718780113777	0.196704576174771	0.310494706556201
3	1	3	0.03	1	0.8	0.8	2697	0.545712590928355	0.196716254175304	0.310264539927244
