## Supplementary Data 1 for "Single-Cell Study Designs Are Systematically Underpowered for Small-Effect Genes"

### Sheet: Dataset_Characteristics
Dataset	Brain_Region	Cell_Type	N_Donors	N_Cells	Mean_Cells_Per_Donor	SD_Cells_Per_Donor	Median_Cells_Per_Donor	Mean_UMIs_Per_Cell	SD_UMIs_Per_Cell	Median_UMIs_Per_Cell	Mean_Genes_Per_Cell	SD_Genes_Per_Cell	Median_Genes_Per_Cell
PsychAD	DLPFC	Astro	1293	675930	522.8	342.3	466	9456	5695	8197	3504	1195	3445
PsychAD	DLPFC	Micro	1214	253872	209.1	132.7	187	4426	2212	3944	2298	708	2228
PsychAD	DLPFC	Oligo	1303	2089233	1603.4	1206.9	1364	5742	2885	5052	2535	741	2436
ROSMAP	DLPFC	Astro	447	225327	504.1	186.3	499	5957	3118	5420	2728	896	2709
ROSMAP	DLPFC	Micro	445	85452	192	89.5	181	3199	1582	2976	1929	678	1916.5
ROSMAP	DLPFC	Oligo	449	404411	900.7	411.1	860	4140	2576	3628	2141	836	2081
SEA-AD	MTG	Astro	87	70008	804.7	499.2	682	11339	7495	9447	3745	1266	3693
SEA-AD	MTG	Micro	87	39998	459.7	247.4	391	6290	4430	5214	2708	1021	2617
SEA-AD	MTG	Oligo	85	111143	1307.6	849.6	1009	6926	3956	5908	2707	792	2606
Johansen	Cerebral Cortex	Astro	22	3962	180.1	134.9	141.5	7913	4616	6673	3050	977	2924.5
Johansen	Cerebral Cortex	Micro	19	1745	91.8	52.2	79	4005	3058	3169	1881	814	1694
Johansen	Cerebral Cortex	Oligo	33	18887	572.3	446.1	492	4195	2453	3599	1941	627	1835
Rexach	Insular Cortex	Astro	40	59096	1477.4	685.7	1424	4518	4214	3169	1925	1162	1683
Rexach	Insular Cortex	Micro	38	21572	567.7	301.4	592	3084	2323	2597	1618	842	1546.5
Rexach	Insular Cortex	Oligo	39	142231	3646.9	1573.5	3862	3667	2605	3044	1726	795	1633

### Sheet: Gene_Universe_Composition
CellType	Dataset	Total	X_chr	Y_chr	autosomal	mitochondrial	PAR	protein_coding	pseudogene	lncRNA	Unannotated
Astro	Roussos	34811	1072	83	32982	33	153	17265	4157	11475	641
Astro	Allen	36517	1131	104	34197	13	190	19260	274	15488	1048
Astro	Rexach	29363	926	48	28358	13	160	18478	65	10730	3
Astro	Johansen	19903	708	23	19160	0	114	16876	81	2893	0
Astro	DeJager	18999	698	16	18261	13	114	17631	5	1339	0
Micro	Roussos	34811	1072	83	32982	33	153	17265	4157	11475	641
Micro	Allen	33470	991	50	31508	13	163	18331	61	13991	893
Micro	Rexach	29363	926	48	28358	13	160	18478	65	10730	3
Micro	Johansen	19903	708	23	19160	0	114	16876	81	2893	0
Micro	DeJager	18426	673	15	17714	13	113	17164	3	1236	0
Oligo	Roussos	34811	1072	83	32982	33	153	17265	4157	11475	641
Oligo	Allen	34036	1023	63	31975	13	177	18490	54	14450	945
Oligo	Rexach	29363	926	48	28358	13	160	18478	65	10730	3
Oligo	Johansen	19903	708	23	19160	0	114	16876	81	2893	0
Oligo	DeJager	19052	710	18	18300	13	116	17672	5	1351	0
